# Characterization of quiescent subpopulations and proliferative compartments in glioblastoma

**DOI:** 10.1101/2025.10.03.680278

**Authors:** Anca B. Mihalas, Kelly Mitchell, Sonali Arora, Samantha A. O’Connor, Anoop P. Patel, Christopher L. Plaisier, Patrick J. Paddison

## Abstract

Glioblastoma (GBM) quiescent (Q) cell populations are hypothesized to contain cancer stem-like cells (CSC) that drive tumor growth, cellular heterogeneity, and recurrence. However, GBM tumors do not neatly resolve into developmental hierarchies and Q stem-like activities are difficult to assess. Here, we evaluated tumor Q subpopulations in patient-derived GBM xenograft tumors using live cell reporters, DNA label retention assays, and single cell genomics. Compared to adult neural stems cells (NSCs), GBM Q populations contain hybrid transcriptional states composed of networks found in both dormant and activated adult NSCs, resulting in constitutive expression of key Q egress transcription factors and their targets (e.g., AP-1 and *CCND1/2*). As a result, even the longest Q-residing cells (∼12 days) in xenograft tumors continuously cycle and fail to enter dormant Q states. We provide evidence and hypothesize that transient Q states in primary tumors arise as part of distinct proliferative compartments rather than deterministic developmental hierarchies driven by CSC activity. We further speculate that increases in basal translation rates drive Q instability in GBM tumors.
