## Supplementary material for "Characterization of quiescent subpopulations and proliferative compartments in glioblastoma": Table S2

### Sheet: in
	SelfSufficiencyInGrowthSignals	InsensitivityToAntigrowthSignals	EvadingApoptosis	LimitlessReplicativePotential	SustainedAngiogenesis	TissueInvasionAndMetastasis	GenomeInstabilityAndMutation	TumorPromotingInflammation	ReprogrammingEnergyMetabolism	EvadingImmuneDetection
KLF6	0.8	0.8	0.57	0.549	0.779	0.518	0.698	0.516	0.602	0.516
NR2F1	0.64	0.696	0.656	0.872	0.728	0.868	0.626	0.557	0.515	0.557
EGR1	0.885	0.937	0.942	0.477	0.779	0.868	0.703	0.643	0.735	0.643
SOX2	0.78	0.78	0.521	0.409	0.703	0.719	0.612	0.531	0.596	0.531
JUN	0.934	0.939	1	0.445	0.779	0.834	0.698	0.838	0.797	0.838
JUNB	0.934	0.939	1	0.445	0.779	0.834	0.698	0.838	0.797	0.838
JUND	0.934	0.939	1	0.445	0.779	0.834	0.698	0.838	0.797	0.838
SOX9	0.8	0.8	0.497	0.549	0.779	0.766	0.78	0.684	0.621	0.684
FOS	0.8	0.834	1	0.565	0.779	0.834	0.719	0.786	0.596	0.786
STAT3	0.946	1	0.851	0.677	0.779	0.816	0.739	0.786	0.824	0.786
CEBPD	0.821	1	0.876	0.444	0.596	0.816	0.491	0.72	0.616	0.72
