## Supplementary material for "Characterization of quiescent subpopulations and proliferative compartments in glioblastoma": Table S5

### Sheet: Sheet1
DPPC1	DPPC2	DPPC3	DPPC4	DPPC5	DPPC6
ACAP3	ACSBG1	ATP1B2	AGAP2	ABHD6	ATP1B1
ASNS	ADA	BAALC	ASNS	BATF3	COL1A2
ATCAY	ADM	BCAN	CALM1	BCL11A	EYA1
ATF4	AIG1	BCYRN1	CAMK2B	C1orf21	GNAS
ATP1A3	ALDH1L1	C1QL1	F12	C3orf14	LAPTM4B
BAALC	ALDH3A1	CA12	GAL	CAMKV	LMO1
BCAN	ANXA1	CBR1	MAP1B	CHD3	LMO4
BEX1	ANXA2	CD9	MFAP4	COL5A2	MCUBHOMER3
BEX2	ANXA5	CLIC1	MYCN	COTL1	MEIS2
BNIP3L	APLP2	CLU	NFIA	CXADR	PEG10
CAMK2N1	ARPC1B	COL20A1	NFIB	EPHB6	SDC2
CCDC167	ATOX1	DLL3	NPPA	FABP3	SEMA3A
CCND1	B2M	DNAJC19	NPW	GPR85	STC1
CCND2	B3GAT3	FABP5	NSG1	LIMCH1
CD24	BAD	FABP7	OCIAD2	LINC01088
CDK6	BBOX1	FAM181B	RBP1	LY6E
CHD7	BCAS1	FAM98C	SCX	LY6H
CKB	BCAT1	FBXO17	STMN2	MSRA
COL9A3	BCHE	FDPS	SYT4	MYT1L
COTL1	BDH2	FXYD5	THSD7A	NEUROD2
COX6C	BLVRB	GFAP	TMEM233	NPPA
CPLX1	BTBD17	HES5	TMSB4X	NPW
CRABP1	C21orf62	HES6	TTC9B	NREP
CRMP1	CA2	HEY1	TXN	NSG1
CXCL14	CAMK2N1	HLA-B		NSMF
DCX	CAPG	ID1		OLFM1
DKK3	CAV1	ID3		PAK1
DLL3	CBR1	IFI27L2		PDE1C
DLX1	CCDC34	IFIT2		PPP2R2B
DNER	CCDC85B	INSIG1		RAB3A
DPYSL2	CCL2	LINC00662		SNCA
DSEL	CCN1	LYPD1PLAT		STMN2
E2F1	CD151	MDFI		STMN4
EEF1A2	CD44	METRN		STX1A
ELAVL3	CD47	MIR9-1HG		SYNPR
ELMO1	CD59	MT1E		SYT1
ETV1	CD63	NEK6		TTC9B
FABP7	CD74	NQO1		ZBTB18
FAM171B	CD81	NTM
FOXP1	CD99	OLIG1
FXYD7	CDKN3	OLIG2
GABRB1	CHCHD10	PLAAT3
GARS1	CHI3L1	PMP2
GNAS	CHPF	POLR2F
GNG3	CHRNA1	PSMD8
GNG4	CLDN10	PTPRZ1
GOLM1	CLIC1	RAB31
GPC2	CLU	RARRES2
GPM6A	CNIH2	RPS27L
GRIA2	CNN3	S100B
H4C3	COL6A1	SCRG1
HES5	COL9A3	SOX2
HES6	CRYAB	SOX9
HMGN2	CST3	SPARCL1
HSP90AB1	CTSB	TCEAL9
ID2	CTSC	THY1
ID3	CYSTM1	TM4SF1
IGFBP5	CYTL1	TMEM100
IGSF21	CYTOR	TMSB4X
INSM1	DIRAS3	TTYH1
KCNQ2	DKK3	UBL3
KIF1A	DPP7	UPP1
KLHL13	DRAP1
KLRC2	EEF1A2
LAPTM4B	EFEMP1
MAGI1	EFEMP2
MARCKSL1	EGR1
MGST3	EMP1
MLLT11	EMP3
MMP2	F3
MPPED2	FABP7
MSMP	FAM181A
NEUROD1	FAM229A
NFIX	FCGRT
NGFR	FJX1
NOVA1	FOS
NR2F1	FST
NRXN1	FXYD1
NUPR1	GAP43
OLIG1	GATM
OVOS2	GCHFR
PABPC1	GFAP
PCBP4	GLUL
PCP4	GNG11
PCSK1N	GPC1
PDGFRA	GPM6B
PEG10	GPR37L1
PHGDH	GRB10
PHLDA1	GRN
PLPPR1	H1-0
PODXL2	HEPACAM
PRDX1	HEPN1
PSAT1	HES1
RAB3A	HLA-A
REV3L	HLA-B
ROBO1	HLA-C
RPL14	HLA-DPA1GPR37L1
RPL15	HLA-DRA
RPL32	HLA-DRB1
RPL39	HOPX
RPS16	HSPB1
RPS2	HTRA1
RPSA	ID1
SARS1	ID3
SCG3	IFI6
SEC11C	IFITM2
SERINC2	IFITM3
SHD	IGFBP2
SHMT2	IGFBP3
SNTG1	IGFBP5
SNX10-AS1	IGFBP7
SOX11	IRS2
SOX4	ISG15
STMN1	ITGA7
STMN2	JAM2
STMN4	JUNB
TACC3	LAMA4
TCF4	LGALS1
THSD7A	LGALS3
TMA7	LGALS3BP
TMEM158	LKAAEAR1
TSHZ2	LMNA
TTC3	LOXL1
TTC9B	LPL
TUBA1A	LRIG1
TUBA1B	LRRC17
VGF	LYPD1
YBX1	MATN2
	MCUB
	MDK
	MEST
	METTL7B
	MIR4435-2HG
	MLC1CCDC80
	MRPL41
	MRPS6
	MSN
	MT1E
	MT1M
	MT2A
	MT3
	MYL12A
	NEAT1
	NES
	NIBAN1
	NLRP1
	NMB
	NME3
	NME4
	NMRAL1
	NPAS3
	NPC2
	NQO1
	NRGN
	NTRK2
	NUP107
	OCIAD2
	PBXIP1
	PDGFRA
	PDLIM3
	PDLIM4
	PDPN
	PHYHIPL
	PKIG
	PKM
	PLAAT3
	PLIN3
	PLTP
	PMP2
	POLR2L
	PON2
	PPP1CB
	PPP1R1C
	PRCP
	PRDX6
	PRSS23
	PSAT1
	PTGR1
	PTN
	PTPMT1
	RAB13
	RAB31
	RAB34
	RAMP1
	RAP1B
	RARRES2
	RDX
	RFX4
	RNASEH2C
	RPL22L1
	RPL39L
	RPS25
	S100A10
	S100A11
	S100A13
	S100A16
	S100A6
	S100B
	SAT1
	SCFD2
	SCRG1
	SELENOP
	SERPINE1
	SERPINH1
	SGCB
	SH3BGRL3
	SLC1A3
	SMPD1
	SOD3
	SPARC
	SPARCL1
	SPATS2L
	SPP1
	SRD5A3
	SRPX
	SSPN
	ST8SIA5
	TAGLN2
	THSD1
	THY1
	TIMP1
	TK1
	TM7SF2
	TMEM165
	TNC
	TNFRSF12A
	TNFRSF1A
	TPM2
	TRIM47
	TRIP6
	TSTD1
	TTYH1
	UPP1
	VAMP5
	VGF
	VIM
	WWTR1
	YBX3
	ZDHHC12
	ZFP36L2
	ZNF385A
	ZYX
