## Supplementary material for "Characterization of quiescent subpopulations and proliferative compartments in glioblastoma": Table S6

### Sheet: Sheet1
Supplemental Table S6. Overlapping genes between S phase clusters define DPPCs.
S Phase Cluster	BT322_GSC_0	BT326_GSC_1	BT333_GSC_0	BT368_GSC_0	BT322_GSC_1	BT324_GSC_2	BT326_GSC_0	BT333_GSC_1	BT324_GSC_0	BT368_GSC_1	BT324_GSC_1	BT324_GSC_4	BT324_GSC_3
BT322_GSC_0	PCSK1N;CD24;SERINC2;BEX1;BAALC;PRDX1;TUBA1A;ACAP3;STMN4;IGSF21;SEC11C;STMN1;ETV1;HSP90AB1;TTC9B;SOX4;TCF4;CRMP1;KIF1A;PODXL2;BEX2;NEUROD1;OVOS2;SARS1;SCG3;ATF4;NRXN1;PSAT1;DNER;SHMT2;THSD7A;ASNS;PHGDH;BCAN;GARS1;DLL3;PLPPR1;SOX11;ID2;PCP4;HES5;H4C3;NUPR1	BEX1;BAALC;IGSF21;STMN1;SOX4;TCF4;SCG3;SOX11	PCSK1N;CD24;BEX1;BAALC;TUBA1A;STMN4;TTC9B;SOX4;TCF4;SOX11	ACAP3;STMN4;STMN1;SOX4;THSD7A;DLL3			PSAT1		BAALC;BCAN;DLL3;HES5	HES5	TTC9B;THSD7A;ASNS	STMN4;TTC9B		1
BT326_GSC_1	STMN1;SCG3;TCF4;IGSF21;BEX1;BAALC;SOX4;SOX11	GABRB1;NGFR;CRABP1;ELMO1;GOLM1;GNG3;MLLT11;COTL1;STMN1;GNG4;ELAVL3;SCG3;TSHZ2;PHLDA1;NR2F1;TCF4;REV3L;CDK6;MPPED2;IGSF21;COL9A3;GNAS;TTC3;BEX1;CAMK2N1;GPC2;ID3;MGST3;VGF;EEF1A2;GRIA2;SHD;INSM1;BAALC;DCX;BNIP3L;ATP1A3;DLX1;IGFBP5;CPLX1;ATCAY;SOX4;MMP2;PDGFRA;TACC3;FOXP1;DKK3;CCND1;RAB3A;KLHL13;FAM171B;NFIX;CXCL14;MSMP;SOX11	MLLT11;TCF4;TTC3;BEX1;VGF;BAALC;DCX;SOX4;SOX11	STMN1;CDK6;INSM1;SOX4;CCND1	COL9A3;CAMK2N1;PDGFRA;DKK3	VGF;IGFBP5;DKK3		ID3;EEF1A2	ID3;BAALC	ID3		COTL1;RAB3A	GNAS	1
BT333_GSC_0	BAALC;TCF4;TTC9B;TUBA1A;STMN4;BEX1;SOX4;CD24;SOX11;PCSK1N	MLLT11;BAALC;TCF4;TTC3;BEX1;SOX4;DCX;SOX11;VGF	MARCKSL1;GPM6A;YBX1;MLLT11;RPL39;COX6C;BAALC;KLRC2;TCF4;CCDC167;TTC9B;TUBA1A;TUBA1B;SNTG1;STMN4;LAPTM4B;TTC3;BEX1;FABP7;CCND2;KCNQ2;SNX10-AS1;PABPC1;DSEL;SOX4;CD24;DCX;SOX11;PCSK1N;VGF;FXYD7;HES6;OLIG1	YBX1;KLRC2;STMN4;SOX4;HES6		FABP7;VGF			BAALC;HES6;OLIG1	FABP7	TTC9B	TTC9B;STMN4	LAPTM4B	1
BT368_GSC_0	STMN1;SOX4;ACAP3;DLL3;THSD7A;STMN4	CCND1;STMN1;SOX4;CDK6;INSM1	YBX1;SOX4;KLRC2;HES6;STMN4	RPSA;CCND1;RPS2;STMN1;RPL14;RPL32;RPL15;TMA7;YBX1;SOX4;CDK6;KLRC2;ROBO1;ACAP3;CKB;NOVA1;INSM1;CHD7;MAGI1;DLL3;THSD7A;PEG10;TMEM158;DPYSL2;HMGN2;PCBP4;E2F1;HES6;RPS16;STMN4;STMN2					DLL3;HES6		THSD7A;STMN2	STMN4;STMN2	PEG10	1
BT322_GSC_1		DKK3;CAMK2N1;COL9A3;PDGFRA			CD44;LGALS1;SPARC;PLAAT3;RARRES2;CD59;NEAT1;DKK3;IFITM3;DRAP1;RPS25;S100A16;S100A11;PDPN;CAV1;WWTR1;EFEMP2;SOD3;POLR2L;MT1M;MDK;NTRK2;S100A13;CCDC85B;NMRAL1;IFITM2;TSTD1;VAMP5;HLA-DRA;RAMP1;EMP1;CD151;SMPD1;MT3;TRIP6;ZDHHC12;PTPMT1;GNG11;MRPL41;VIM;SERPINH1;LGALS3;DIRAS3;METTL7B;CAPG;MT1E;APLP2;CD74;HEPN1;EMP3;PTN;RDX;LOXL1;FAM229A;S100A10;ALDH3A1;BAD;SH3BGRL3;HLA-DPA1GPR37L1;HLA-DRB1;NME4;HES1;S…	CD44;LGALS1;SPARC;DKK3;IFITM3;S100A16;S100A11;PDPN;VAMP5;EMP1;VIM;LGALS3;METTL7B;EMP3;PTN;S100A10;SH3BGRL3;S100B;CST3;IGFBP7;PRSS23;SLC1A3;GFAP;LMNA;CD63;CCL2;TIMP1;CLU;GAP43;PPP1CB;TAGLN2;SPATS2L;COL6A1;ANXA2;SERPINE1;UPP1;TNFRSF12A;GPC1;SPP1	SPARC;PLAAT3;S100A16;S100A11;PDPN;NTRK2;S100A13;TRIP6;GNG11;VIM;LGALS3;METTL7B;HEPN1;EMP3;S100A10;GPR37L1;HOPX;CST3;GFAP;ANXA1;CD63;CCDC34;HEPACAM;TIMP1;CLU;CA2;CD99;TNFRSF12A	LGALS1;SPARC;RARRES2;NEAT1;IFITM3;S100A11;PDPN;CAV1;SOD3;NTRK2;IFITM2;TSTD1;VAMP5;MT3;VIM;SERPINH1;LGALS3;EMP3;S100A10;NME4;CST3;IGFBP7;GFAP;MT2A;ARPC1B;SPATS2L;ANXA2	S100B;GFAP	PLAAT3;RARRES2;MT1E;CLU;THY1;UPP1				2
BT324_GSC_2		IGFBP5;DKK3;VGF	FABP7;VGF		VIM;ANXA2;SPARC;CLU;GPC1;S100A10;LGALS3;IFITM3;VAMP5;CD44;TIMP1;PRSS23;GAP43;S100A16;EMP1;PDPN;PTN;LGALS1;CD63;SERPINE1;DKK3;CST3;SLC1A3;SH3BGRL3;COL6A1;GFAP;METTL7B;LMNA;TNFRSF12A;EMP3;CCL2;IGFBP7;S100B;SPATS2L;SPP1;TAGLN2;S100A11;UPP1;PPP1CB	VIM;ANXA2;SPARC;ANXA5;CLU;GPC1;S100A10;LGALS3;B2M;RAB13;IGFBP5;IGFBP3;IFITM3;VAMP5;HLA-B;CD44;TIMP1;PRSS23;FABP7;TTYH1;GAP43;S100A16;EMP1;PDPN;PTN;LGALS1;S100A6;CD63;CNN3;SERPINE1;DKK3;IFI6;HLA-C;GPM6B;HLA-A;CST3;SLC1A3;RAB31;LYPD1;IGFBP2;SH3BGRL3;MIR4435-2HG;SCRG1;COL6A1;GFAP;METTL7B;LMNA;PKM;CYTOR;SPARCL1;PMP2;NES;TNFRSF12A;PON2;EMP3;VGF;CCL2;IGFBP7;S100B;CRYAB;SPATS2L;LPL;SPP1;NPAS3;TAGLN2;ZFP…	VIM;SPARC;ANXA5;CLU;S100A10;LGALS3;HLA-B;TIMP1;TTYH1;S100A16;PDPN;S100A6;CD63;CST3;GFAP;METTL7B;TNFRSF12A;PON2;EMP3;GATM;PRDX6;S100A11	VIM;ANXA2;SPARC;S100A10;LGALS3;B2M;IFITM3;VAMP5;HLA-B;PDPN;LGALS1;S100A6;HLA-C;HLA-A;CST3;GFAP;SPARCL1;EMP3;IGFBP7;CRYAB;SPATS2L;S100A11	SCRG1;GFAP;PMP2;S100B	CLU;HLA-B;FABP7;TTYH1;RAB31;LYPD1;SCRG1;SPARCL1;PMP2;UPP1				2
BT326_GSC_0	PSAT1				S100A16;CD99;CD63;CLU;VIM;EMP3;TRIP6;METTL7B;GPR37L1;CST3;TIMP1;HEPN1;HOPX;S100A11;SPARC;PLAAT3;S100A10;LGALS3;CA2;PDPN;GNG11;ANXA1;HEPACAM;CCDC34;TNFRSF12A;S100A13;NTRK2;GFAP	GATM;S100A16;PON2;CD63;CLU;ANXA5;VIM;S100A6;EMP3;METTL7B;CST3;TIMP1;S100A11;SPARC;TTYH1;S100A10;HLA-B;LGALS3;PDPN;PRDX6;TNFRSF12A;GFAP	GATM;S100A16;CD99;PON2;CD63;CLU;ANXA5;VIM;S100A6;EMP3;TRIP6;METTL7B;BCHE;NLRP1;HSPB1;GPR37L1;GLUL;CST3;TIMP1;CLDN10;HEPN1;F3;LRRC17;HOPX;S100A11;MSN;PDLIM3;ACSBG1;SELENOP;PLTP;SPARC;PLAAT3;TTYH1;S100A10;PBXIP1;HLA-B;LGALS3;FAM181A;MLC1CCDC80;CA2;PSAT1;BDH2;ADA;MCUB;PKIG;PDPN;ZYX;PTGR1;PPP1R1C;PRDX6;GNG11;NIBAN1;PLIN3;ALDH1L1;FCGRT;PHYHIPL;ANXA1;TNFRSF1A;ITGA7;BCAT1;THSD1;BBOX1;ZNF385A;JAM2;MATN2;…	VIM;S100A6;EMP3;HSPB1;CST3;S100A11;SPARC;S100A10;HLA-B;LGALS3;PDPN;FCGRT;NPC2;NTRK2;GFAP;PDLIM4	GFAP	CLU;PLAAT3;TTYH1;HLA-B			MCUB	2
BT333_GSC_1		ID3;EEF1A2			IFITM3;IFITM2;TSTD1;LGALS3;NTRK2;S100A10;S100A11;SOD3;LGALS1;NEAT1;EMP3;SERPINH1;IGFBP7;NME4;RARRES2;CST3;GFAP;VAMP5;MT3;PDPN;ARPC1B;CAV1;SPARC;SPATS2L;VIM;MT2A;ANXA2	IFITM3;B2M;HLA-B;LGALS3;HLA-C;SPARCL1;S100A10;S100A11;LGALS1;EMP3;IGFBP7;CST3;GFAP;VAMP5;PDPN;SPARC;HLA-A;SPATS2L;VIM;S100A6;ANXA2;CRYAB	PDLIM4;HLA-B;LGALS3;NTRK2;S100A10;S100A11;EMP3;FCGRT;CST3;GFAP;HSPB1;PDPN;SPARC;VIM;NPC2;S100A6	PDLIM4;IFITM3;IFITM2;TSTD1;B2M;RAB34;MYL12A;ID1;HLA-B;LGALS3;NTRK2;HLA-C;SPARCL1;S100A10;CLIC1;MRPS6;BCAS1;S100A11;SOD3;LGALS1;H1-0;TPM2;NEAT1;EMP3;ID3;SERPINH1;FCGRT;IGFBP7;FST;NME4;RARRES2;CST3;NQO1;CHCHD10;BLVRB;CYSTM1;LRIG1;RPL22L1;GFAP;TRIM47;LGALS3BP;HSPB1;OCIAD2;VAMP5;DPP7;MT3;PDPN;CBR1;ARPC1B;CAV1;JUNB;SPARC;HLA-A;EEF1A2;SPATS2L;VIM;MT2A;GRN;NPC2;S100A6;PRCP;TK1;ANXA2;EFEMP1;CDKN3;CRYAB	ID3;GFAP	ID1;HLA-B;SPARCL1;CLIC1;ID3;RARRES2;NQO1;CBR1	OCIAD2			2
BT324_GSC_0	BCAN;DLL3;HES5;BAALC	BAALC;ID3	OLIG1;HES6;BAALC	DLL3;HES6	S100B;GFAP	S100B;PMP2;SCRG1;GFAP	GFAP	GFAP;ID3	C1QL1;BCAN;OLIG1;PTPRZ1;METRN;MIR9-1HG;S100B;COL20A1;POLR2F;FAM181B;SOX9;PMP2;TM4SF1;DLL3;HES6;MDFI;OLIG2;CD9;HES5;BAALC;SCRG1;RPS27L;GFAP;ID3	MIR9-1HG;PMP2;HES5;SCRG1;ID3				3
BT368_GSC_1	HES5	ID3	FABP7		RARRES2;CLU;PLAAT3;THY1;MT1E;UPP1	SPARCL1;FABP7;CLU;TTYH1;LYPD1;RAB31;HLA-B;SCRG1;PMP2;UPP1	CLU;TTYH1;PLAAT3;HLA-B	RARRES2;SPARCL1;NQO1;ID1;CBR1;CLIC1;HLA-B;ID3	HES5;MIR9-1HG;SCRG1;PMP2;ID3	RARRES2;SPARCL1;FABP7;FXYD5;HES5;NTM;CLU;FAM98C;FDPS;PSMD8;IFIT2;NQO1;MIR9-1HG;IFI27L2;HEY1;LINC00662;TTYH1;LYPD1PLAT;RAB31;TCEAL9;PLAAT3;TMEM100;ID1;CA12;DNAJC19;UBL3;FABP5;CBR1;NEK6;ATP1B2;CLIC1;TMSB4X;FBXO17;HLA-B;SOX2;SCRG1;THY1;INSIG1;PMP2;MT1E;UPP1;ID3;BCYRN1	TMSB4X	TMSB4X		3
BT324_GSC_1	THSD7A;TTC9B;ASNS		TTC9B	THSD7A;STMN2				OCIAD2		TMSB4X	TMSB4X;THSD7A;STMN2;NPPA;CAMK2B;RBP1;SYT4;SCX;GAL;TMEM233;F12;TTC9B;NFIB;AGAP2;NPW;MAP1B;OCIAD2;NSG1;MFAP4;TXN;NFIA;ASNS;CALM1;MYCN	TMSB4X;STMN2;NPPA;TTC9B;NPW;NSG1		4
BT324_GSC_4	TTC9B;STMN4	RAB3A;COTL1	TTC9B;STMN4	STMN2;STMN4						TMSB4X	NPPA;STMN2;TTC9B;TMSB4X;NSG1;NPW	SNCA;PDE1C;GPR85;NEUROD2;EPHB6;LINC01088;COL5A2;ABHD6;SYT1;STX1A;RAB3A;MYT1L;CXADR;FABP3;NPPA;PAK1;STMN2;CHD3;COTL1;ZBTB18;PPP2R2B;CAMKV;C3orf14;TTC9B;SYNPR;TMSB4X;OLFM1;NSMF;NREP;BCL11A;C1orf21;LY6E;NSG1;LY6H;BATF3;MSRA;STMN4;NPW;LIMCH1		5
BT324_GSC_3		GNAS	LAPTM4B	PEG10			MCUB						COL1A2;SEMA3A;LMO1;GNAS;EYA1;MCUB; HOMER3;ATP1B1;LAPTM4B;MEIS2;PEG10;STC1;SDC2;LMO4	6
	1	1	1	1	2	2	2	2	3	3	4	5	6	DPPC Cluster
